## Supplementary material for "Tissue-specific and *cis*-regulatory changes underlie parallel, adaptive gene expression evolution in house mice": S1 File

### Sheet: Sheet1
Strain	Mouse_ID	DOB	DateMeasured	Age_days	Generation	Sex	TotalLength_mm	TailLength_mm	HindFootLength_mm	EarLength_mm	BodyWeight_g	RNAseqID_liver	RNAseqID_BAT
MANA	BZ02	2018-07-17	2018-09-29	74	N11	M	145	76	17	13.5	10.35	MBSD_002	MBSD_101
MANA	BZ04	2018-07-17	2018-09-29	74	N11	M	164.5	83	17.5	14.5	14.42	MBSD_003	MBSD_102
MANA	BZ10	2018-09-08	2018-11-21	74	N11	M	151.5	78.5	17	14	12.78	MBSD_009	MBSD_108
MANA	BZ14	2018-09-08	2018-11-21	74	N11	M	150	78	17.5	14	10.96	MBSD_012	MBSD_111
MANA	BZ18	2018-11-23	2019-02-02	71	N11	M	149	80	17	14	10.92	MBSD_013	MBSD_112
MANA	BZ30	2019-02-01	2019-04-21	79	N11	M	160	83	18	14	14.05	MBSD_022	MBSD_121
SARA	NY02	2018-06-29	2018-09-10	73	N11	M	168	75.5	18	13	14.52	MBSD_055	MBSD_154
SARA	NY08	2018-07-20	2018-10-01	73	N11	M	155	70.5	18	13	13	MBSD_061	MBSD_160
SARA	NY12	2018-08-10	2018-10-22	73	N11	M	164	76.5	19	14	19.11	MBSD_065	MBSD_164
SARA	NY24	2019-04-06	2019-06-18	73	N12	M	158	73	19	14	17.95	MBSD_072	MBSD_171
SARA	NY28	2019-04-19	2019-07-06	78	N14	M	162	76	20	14.5	17.91	MBSD_075	MBSD_174
SARA	NY34	2019-04-28	2019-07-19	82	N12	M	156.5	72	19	14	16.31	MBSD_077	MBSD_176
EDMA	CA02	2019-11-25	2020-02-11	78	N24	M	158	76	19.5	13	19.8	MBSD_036	MBSD_135
EDMA	CA04	2018-08-28	2018-11-11	75	N21	M	157	73.5	18	14	19.15	MBSD_038	MBSD_137
EDMA	CA06	2019-11-25	2020-02-11	78	N24	M	157	72	19	13.5	17.21	MBSD_040	MBSD_139
EDMA	CA08	2018-08-28	2018-11-11	75	N21	M	149	69.5	18	13	16.14	MBSD_041	MBSD_140
EDMA	CA10	2020-01-07	2020-03-24	77	N24	M	147	71	19	13	14.02	MBSD_043	MBSD_142
EDMA	CA12	2020-02-02	2020-04-20	78	N24	M	157.5	71.5	19	13	19.37	MBSD_045	MBSD_144
SARAxMANA	NYBZ 06	2018-10-22	2019-01-12	82	F1	M	168	82.5	18	14.5	16.47	MBSD_079	MBSD_178
SARAxMANA	NYBZ 10	2018-10-22	2019-01-12	82	F1	M	170	83	17.5	14	17.61	MBSD_082	MBSD_181
SARAxMANA	NYBZ 16	2018-10-22	2019-01-12	82	F1	M	174	87	18.5	14	18.55	MBSD_086	MBSD_185
SARAxMANA	NYBZ 20	2018-11-14	2019-01-27	74	F1	M	167	82	20	13.5	15.96	MBSD_090	MBSD_189
SARAxMANA	NYBZ 28	2019-02-01	2019-04-22	80	F1	M	167.5	81	19.5	14	16.03	MBSD_097	MBSD_196
SARAxMANA	NYBZ 30	2019-02-01	2019-04-21	79	F1	M	166	82	19	14	16.32	MBSD_098	MBSD_197
EDMAxMANA	CABZ08	2019-06-15	2019-08-28	74	F1	M	166	81	18.5	16	15.8	MBSD_048	MBSD_147
EDMAxMANA	CABZ10	2019-06-15	2019-08-28	74	F1	M	171	79	19	14.5	16.69	MBSD_049	MBSD_148
EDMAxMANA	CABZ12	2019-07-12	2019-09-16	66	F1	M	172	83.5	20	15.5	18.43	MBSD_050	MBSD_149
EDMAxMANA	CABZ14	2019-07-12	2019-09-16	66	F1	M	167	84	19.5	16	16.88	MBSD_051	MBSD_150
EDMAxMANA	CABZ16	2019-07-12	2019-09-16	66	F1	M	174	85.5	19.5	15	19.36	MBSD_052	MBSD_151
EDMAxMANA	CABZ18	2019-07-12	2019-09-16	66	F1	M	171.5	86	20	15	19.92	MBSD_053	MBSD_152
