## Supplementary material for "Tissue-specific and *cis*-regulatory changes underlie parallel, adaptive gene expression evolution in house mice": S2 File

### Sheet: S2_File
Ensembl ID	Gene name
ENSMUSG00000006464	Bbs1
ENSMUSG00000024313	Mep1b
ENSMUSG00000017843	Ppp2r5c
ENSMUSG00000059363	Fxn
ENSMUSG00000041380	Htr2c
ENSMUSG00000047261	Gap43
ENSMUSG00000005705	Agrp
ENSMUSG00000037904	Ankrd9
ENSMUSG00000050335	Lgals3
ENSMUSG00000022672	Prkdc
ENSMUSG00000024268	Celf4
ENSMUSG00000028035	Dnajb4
ENSMUSG00000024921	Smarca2
ENSMUSG00000027778	Ift80
ENSMUSG00000039031	Arhgap18
ENSMUSG00000027784	Ppm1l
ENSMUSG00000022789	Dnm1l
ENSMUSG00000050310	Rictor
ENSMUSG00000021027	Ralgapa1
ENSMUSG00000104158	Becn2
ENSMUSG00000028518	Prkaa2
ENSMUSG00000006611	Hfe
ENSMUSG00000057236	Rbbp4
ENSMUSG00000041681	Iapp
ENSMUSG00000021647	Cartpt
ENSMUSG00000024107	Lhcgr
ENSMUSG00000038518	Jarid2
ENSMUSG00000032937	Fshr
ENSMUSG00000037685	Atp8a1
ENSMUSG00000032259	Drd2
ENSMUSG00000071347	C1qtnf9
ENSMUSG00000060098	Prmt7
ENSMUSG00000000394	Gcg
ENSMUSG00000022438	Parvb
ENSMUSG00000054385	Ceacam2
ENSMUSG00000102252	Snrpn
ENSMUSG00000027463	Slc52a3
ENSMUSG00000024122	Pdpk1
ENSMUSG00000060376	Bckdha
ENSMUSG00000042179	Pnliprp1
ENSMUSG00000052593	Adam17
ENSMUSG00000056972	Magel2
ENSMUSG00000022650	Retnlb
ENSMUSG00000022765	Snap29
ENSMUSG00000045052	Prlhr
ENSMUSG00000021636	Marveld2
ENSMUSG00000034785	Dio1
ENSMUSG00000022383	Ppara
ENSMUSG00000026648	Dclre1c
ENSMUSG00000020063	Sirt1
ENSMUSG00000024997	Prdx3
ENSMUSG00000046798	Cldn12
ENSMUSG00000034573	Ptpn13
ENSMUSG00000041459	Tardbp
ENSMUSG00000006717	Acot13
ENSMUSG00000053470	Kdm3a
ENSMUSG00000019464	Ptger1
ENSMUSG00000046027	Stard5
ENSMUSG00000013663	Pten
ENSMUSG00000022206	Npr3
ENSMUSG00000005220	Corin
ENSMUSG00000024201	Kdm4b
ENSMUSG00000024778	Fas
ENSMUSG00000033610	Pank1
ENSMUSG00000017922	Prl3c1
ENSMUSG00000029687	Ezh2
ENSMUSG00000025558	Dock9
ENSMUSG00000004110	Cacna1e
ENSMUSG00000028004	Npy2r
ENSMUSG00000061911	Myt1l
ENSMUSG00000037325	Bbs7
ENSMUSG00000049511	Htr1b
ENSMUSG00000036606	Plxnb2
ENSMUSG00000020978	Klhdc2
ENSMUSG00000030279	C2cd5
ENSMUSG00000006191	Cdkal1
ENSMUSG00000032274	Cyp19a1
ENSMUSG00000063428	Ddo
ENSMUSG00000047259	Mc4r
ENSMUSG00000021356	Irf4
ENSMUSG00000058756	Thra
ENSMUSG00000015709	Arnt2
ENSMUSG00000043061	Tmem18
ENSMUSG00000047921	Trappc9
ENSMUSG00000002661	Alkbh7
ENSMUSG00000015812	Gnrh1
ENSMUSG00000041571	Selenow
ENSMUSG00000034848	Ttc21b
ENSMUSG00000027568	Ntsr1
ENSMUSG00000031521	Aga
ENSMUSG00000006021	Kptn
ENSMUSG00000060924	Csmd1
ENSMUSG00000021013	Ttc8
ENSMUSG00000024431	Nr3c1
ENSMUSG00000021587	Pcsk1
ENSMUSG00000024764	Naa40
ENSMUSG00000022623	Shank3
ENSMUSG00000002997	Prkar2b
ENSMUSG00000006728	Cdk4
ENSMUSG00000029624	Ptcd1
ENSMUSG00000062115	Rai1
ENSMUSG00000015889	Lta4h
ENSMUSG00000020315	Sptbn1
ENSMUSG00000031393	Mecp2
ENSMUSG00000051444	Bbs12
ENSMUSG00000001175	Calm1
ENSMUSG00000029156	Sgcb
ENSMUSG00000046275	Trarg1
ENSMUSG00000032905	Atg12
ENSMUSG00000019849	Prep
ENSMUSG00000031111	Igsf1
ENSMUSG00000035420	Fam170a
ENSMUSG00000013787	Ehmt2
ENSMUSG00000051675	Trim32
ENSMUSG00000022686	B3gnt5
ENSMUSG00000058729	Lin9
ENSMUSG00000030689	Ino80e
ENSMUSG00000020303	Stc2
ENSMUSG00000042761	Mrap2
ENSMUSG00000050612	Txndc2
ENSMUSG00000059273	Zc3h4
ENSMUSG00000019913	Sim1
ENSMUSG00000020027	Socs2
ENSMUSG00000032911	Cspg4
ENSMUSG00000072966	Gprasp2
ENSMUSG00000019256	Ahr
ENSMUSG00000055653	Gpc3
ENSMUSG00000031299	Pdha1
ENSMUSG00000033430	Terf2ip
ENSMUSG00000025630	Hprt
ENSMUSG00000031537	Ikbkb
ENSMUSG00000000078	Klf6
ENSMUSG00000042717	Ppp1r3a
ENSMUSG00000030335	Mrpl51
ENSMUSG00000030554	Synm
ENSMUSG00000032298	Neil1
ENSMUSG00000005533	Igf1r
ENSMUSG00000026102	Inpp1
ENSMUSG00000028552	Eps15
ENSMUSG00000024401	Tnf
ENSMUSG00000024402	Lta
ENSMUSG00000026100	Mstn
ENSMUSG00000022469	Rapgef3
ENSMUSG00000049350	Zg16
ENSMUSG00000005320	Fgfr4
ENSMUSG00000032826	Ank2
ENSMUSG00000028551	Cdkn2c
ENSMUSG00000024742	Fen1
ENSMUSG00000039382	Wdr45
ENSMUSG00000063145	Bbs5
ENSMUSG00000015852	Fcrls
ENSMUSG00000025197	Cyp2c23
ENSMUSG00000037852	Cpe
ENSMUSG00000041468	Gpr12
ENSMUSG00000020919	Stat5b
ENSMUSG00000026343	Gpr39
ENSMUSG00000044014	Npy5r
ENSMUSG00000036437	Npy1r
ENSMUSG00000035896	Rnase1
ENSMUSG00000022105	Rb1
ENSMUSG00000031130	Brs3
ENSMUSG00000040195	Nemp1
ENSMUSG00000022483	Col2a1
ENSMUSG00000041567	Serpina12
ENSMUSG00000025400	Tac2
ENSMUSG00000089789	Rdh1
ENSMUSG00000015568	Lpl
ENSMUSG00000031028	Tub
ENSMUSG00000023805	Synj2
ENSMUSG00000062234	Gak
ENSMUSG00000004040	Stat3
ENSMUSG00000021055	Esr2
ENSMUSG00000056153	Socs6
ENSMUSG00000037622	Wdtc1
ENSMUSG00000021048	Mthfd1
ENSMUSG00000010122	Slc47a1
ENSMUSG00000036636	Clcn7
ENSMUSG00000027596	a
ENSMUSG00000029238	Clock
ENSMUSG00000001039	B9d1
ENSMUSG00000021814	Anxa7
ENSMUSG00000029236	Nmu
ENSMUSG00000049908	Gja8
ENSMUSG00000033540	Idua
ENSMUSG00000047155	Cyp4x1
ENSMUSG00000039952	Dag1
ENSMUSG00000036500	Akp3
ENSMUSG00000070081	Mir505
ENSMUSG00000024640	Psat1
ENSMUSG00000024639	Gnaq
ENSMUSG00000026589	Sec16b
ENSMUSG00000025034	Trim8
ENSMUSG00000005534	Insr
ENSMUSG00000024727	Trpm6
ENSMUSG00000042734	Ttc9
ENSMUSG00000035759	Bbs10
ENSMUSG00000032839	Trpc1
ENSMUSG00000060459	Kng2
ENSMUSG00000019768	Esr1
ENSMUSG00000004654	Ghrhr
ENSMUSG00000031161	Hdac6
ENSMUSG00000024238	Zeb1
ENSMUSG00000034342	Cbl
ENSMUSG00000042340	Ctf1
ENSMUSG00000050966	Lin28a
ENSMUSG00000000838	Fmr1
ENSMUSG00000055932	Fto
ENSMUSG00000022878	Adipoq
ENSMUSG00000028172	Tacr3
ENSMUSG00000045103	Dmd
ENSMUSG00000024290	Rock1
ENSMUSG00000025235	Bbs4
ENSMUSG00000030607	Acan
ENSMUSG00000031166	Wdr13
ENSMUSG00000057074	Ces1g
ENSMUSG00000038192	Cer1
ENSMUSG00000031751	Amfr
ENSMUSG00000031755	Bbs2
ENSMUSG00000021685	Otp
ENSMUSG00000039810	Zc3h10
ENSMUSG00000046791	Riox1
ENSMUSG00000038742	Angptl6
ENSMUSG00000022683	Pla2g10
ENSMUSG00000016344	Ppdpf
ENSMUSG00000048376	F2r
ENSMUSG00000020660	Pomc
ENSMUSG00000048540	Nhlh2
ENSMUSG00000044139	Prss53
ENSMUSG00000079434	Neu2
ENSMUSG00000020654	Adcy3
ENSMUSG00000020647	Ncoa1
ENSMUSG00000000766	Oprm1
ENSMUSG00000084957	Bbip1
ENSMUSG00000023830	Igf2r
ENSMUSG00000001313	Rnd2
ENSMUSG00000017146	Brca1
ENSMUSG00000013736	Trnt1
ENSMUSG00000055254	Ntrk2
ENSMUSG00000043587	Pxylp1
ENSMUSG00000023832	Acat2
ENSMUSG00000035790	Cep19
ENSMUSG00000041324	Inhba
ENSMUSG00000055137	Sugct
ENSMUSG00000060803	Gstp1
ENSMUSG00000037405	Icam1
ENSMUSG00000038155	Gstp2
ENSMUSG00000003031	Cdkn1b
ENSMUSG00000032175	Tyk2
ENSMUSG00000038894	Irs2
ENSMUSG00000026434	Nucks1
ENSMUSG00000055493	Epm2a
ENSMUSG00000024953	Prdx5
ENSMUSG00000015837	Sqstm1
ENSMUSG00000024962	Vegfb
ENSMUSG00000021466	Ptch1
ENSMUSG00000046532	Ar
ENSMUSG00000024211	Grm8
ENSMUSG00000033122	Hsd17b3
ENSMUSG00000001494	Sost
ENSMUSG00000067889	Sptbn2
ENSMUSG00000050328	Hoxc12
ENSMUSG00000022484	Hoxc10
ENSMUSG00000009772	Nuak2
ENSMUSG00000053411	Cbx7
ENSMUSG00000026024	Als2
ENSMUSG00000030592	Ryr1
ENSMUSG00000049796	Crh
ENSMUSG00000030545	Pex11a
ENSMUSG00000020826	Nos2
ENSMUSG00000042638	Gucy2c
ENSMUSG00000063810	Alms1
ENSMUSG00000017311	Pyy
ENSMUSG00000042644	Itpr3
ENSMUSG00000002980	Bcam
ENSMUSG00000067336	Bmpr2
ENSMUSG00000059201	Lep
ENSMUSG00000028542	Slc6a9
ENSMUSG00000055737	Ghr
ENSMUSG00000001056	Nhp2
ENSMUSG00000070498	Tmem132b
ENSMUSG00000020716	Nf1
ENSMUSG00000030781	Slc5a2
ENSMUSG00000029255	Gnrhr
ENSMUSG00000044034	Npb
ENSMUSG00000028047	Thbs3
ENSMUSG00000040896	Kcnd3
ENSMUSG00000032402	Smad3
ENSMUSG00000090550	Prlh
ENSMUSG00000030847	Bag3
ENSMUSG00000045636	Mtus1
ENSMUSG00000031594	Fgl1
ENSMUSG00000049470	Aff4
ENSMUSG00000094410	Zbed6
ENSMUSG00000053004	Hrh1
ENSMUSG00000003575	Crtc1
ENSMUSG00000038508	Gdf15
ENSMUSG00000042055	Wdr11
ENSMUSG00000055723	Rras2
ENSMUSG00000028978	Nos3
ENSMUSG00000030671	Pde3b
ENSMUSG00000055866	Per2
ENSMUSG00000036117	Il5
ENSMUSG00000005804	Bloc1s6
ENSMUSG00000043286	Pnpla1
ENSMUSG00000040713	Creg1
ENSMUSG00000057722	Lepr
ENSMUSG00000035919	Bbs9
ENSMUSG00000023067	Cdkn1a
ENSMUSG00000028657	Ppt1
ENSMUSG00000052131	Akr1b7
ENSMUSG00000054978	Kbtbd13
ENSMUSG00000018916	Csf2
ENSMUSG00000007827	Ankrd26
ENSMUSG00000035547	Capn5
ENSMUSG00000015804	Med28
ENSMUSG00000051652	Lrrc3
ENSMUSG00000046793	Gpr61
ENSMUSG00000041740	Rnf10
ENSMUSG00000060572	Mfap2
ENSMUSG00000035069	Oma1
ENSMUSG00000025949	Pikfyve
ENSMUSG00000032370	Lactb
ENSMUSG00000037820	Tgm2
ENSMUSG00000037643	Prkci
ENSMUSG00000002076	Hsf2bp
ENSMUSG00000030827	Fgf21
ENSMUSG00000027665	Pik3ca
ENSMUSG00000002265	Peg3
ENSMUSG00000032366	Tpm1
ENSMUSG00000032436	Cmtm7
ENSMUSG00000026781	Acbd5
ENSMUSG00000027630	Tbl1xr1
ENSMUSG00000030737	Slco2b1
ENSMUSG00000003345	Csnk1g2
ENSMUSG00000017688	Hnf4g
ENSMUSG00000035877	Zhx3
ENSMUSG00000019461	Plscr3
ENSMUSG00000061578	Ksr2
ENSMUSG00000059406	Tmprss9
ENSMUSG00000025746	Il6
ENSMUSG00000018570	2810408A11Rik
ENSMUSG00000032508	Myd88
ENSMUSG00000027360	Hdc
ENSMUSG00000038764	Ptpn3
ENSMUSG00000024335	Brd2
ENSMUSG00000030655	Smg1
ENSMUSG00000030228	Pik3c2g
ENSMUSG00000029759	Pon3
ENSMUSG00000020681	Ace
ENSMUSG00000026072	Il1r1
ENSMUSG00000040268	Plekha1
ENSMUSG00000048486	Fitm2
ENSMUSG00000066324	Bpnt2
ENSMUSG00000020451	Limk2
ENSMUSG00000038145	Snrk
ENSMUSG00000043733	Ptpn11
ENSMUSG00000075702	Selenom
ENSMUSG00000018574	Acadvl
ENSMUSG00000050323	Ndufaf6
ENSMUSG00000028211	Trp53inp1
ENSMUSG00000034297	Med13
ENSMUSG00000026051	Ecrg4
ENSMUSG00000025245	Lztfl1
ENSMUSG00000028445	Enho
ENSMUSG00000027371	Fahd2a
ENSMUSG00000051314	Ffar2
ENSMUSG00000036893	Ehmt1
ENSMUSG00000032006	Pdgfd
ENSMUSG00000007097	Atp1a2
ENSMUSG00000042605	Atxn2
ENSMUSG00000032487	Ptgs2
ENSMUSG00000029135	Fosl2
ENSMUSG00000032193	Ldlr
ENSMUSG00000028469	Npr2
ENSMUSG00000017737	Mmp9
ENSMUSG00000028470	Hint2
ENSMUSG00000028328	Tmod1
ENSMUSG00000037053	Azgp1
ENSMUSG00000040715	Rsc1a1
ENSMUSG00000078485	Plekhn1
ENSMUSG00000079164	Tlr5
ENSMUSG00000042901	Aida
ENSMUSG00000046085	4931422A03Rik
ENSMUSG00000020473	Aebp1
ENSMUSG00000041798	Gck
ENSMUSG00000046856	Gpr1
ENSMUSG00000027678	Ncoa3
ENSMUSG00000057135	Scimp
ENSMUSG00000035297	Cops4
ENSMUSG00000029322	Plac8
ENSMUSG00000030450	Oca2
ENSMUSG00000033676	Gabrb3
ENSMUSG00000058976	Usp17lc
ENSMUSG00000020427	Igfbp3
ENSMUSG00000025326	Ube3a
ENSMUSG00000048482	Bdnf
ENSMUSG00000030752	Kdm8
ENSMUSG00000041660	Bbox1
ENSMUSG00000020176	Grb10
ENSMUSG00000027080	Med19
ENSMUSG00000005952	Trpv1
ENSMUSG00000000031	H19
ENSMUSG00000048583	Igf2
ENSMUSG00000038537	Mc3r
ENSMUSG00000025509	Pnpla2
ENSMUSG00000045733	Sprn
ENSMUSG00000049928	Glp2r
ENSMUSG00000027273	Snap25
ENSMUSG00000027274	Mkks
ENSMUSG00000026925	Inpp5e
ENSMUSG00000027423	Snx5
ENSMUSG00000027523	Gnas
