## Supplementary material for "Tissue-specific and *cis*-regulatory changes underlie parallel, adaptive gene expression evolution in house mice": S8 File

### Sheet: BAT_specific.SARA_MANA
Ensembl ID	localBATMean	pubBrainMean	pubCerebellumMean	pubHeartMean	pubKidneyMean	pubOvaryMean	pubTestisMean	pubLiverMean	localLiverMean	tau.localLiver	tau.pubLiver
ENSMUSG00000000440	66.1927	1.70008	0.914749	6.04247	8.01359	18.0153	1.52548	7.44942	1.9068	0.917733	0.905771
ENSMUSG00000000731	0.998999	0.0889957	0.0301359	0.00605833	0.0176909	0.313101	0.393987	0	0.0116287	0.876791	0.878454
ENSMUSG00000001420	29.563	0.103611	0.122245	0.123512	3.45762	0.334706	3.80899	1.32679	1.08545	0.956335	0.955169
ENSMUSG00000001918	106.932	0.6602	0.629982	12.2472	24.7849	6.60352	3.5853	1.35979	0.481011	0.934548	0.933374
ENSMUSG00000002550	109.085	9.58202	10.4531	7.32375	29.6459	25.5249	4.18053	17.233	12.9816	0.869444	0.863877
ENSMUSG00000002997	292.629	25.4431	7.97082	2.21549	16.2361	216.139	3.02721	0.410796	0.29684	0.867541	0.867486
ENSMUSG00000005057	31.41	2.09511	1.87041	0.403014	2.42437	1.8676	3.18748	1.9759	0.53278	0.943691	0.937127
ENSMUSG00000005950	29.7054	1.12762	2.00985	13.1119	5.89063	0.0964164	3.22824	0.209712	0.0922189	0.877094	0.876529
ENSMUSG00000011752	121.023	16.7867	14.1914	4.87754	19.1024	13.6937	1.41319	9.49171	37.6023	0.872908	0.90609
ENSMUSG00000012705	9.33788	0.402529	0.0717082	0.774218	6.35672	0.0503973	0.868264	0.296444	0.00508341	0.869519	0.865061
ENSMUSG00000013701	58.6934	1.67959	1.64871	8.13576	2.69263	1.81956	2.30149	4.95041	33.3317	0.874385	0.943464
ENSMUSG00000016496	12.7858	0.548233	0.477373	2.86854	1.84083	0.963132	0.831442	1.5461	0.576871	0.909426	0.898597
ENSMUSG00000017778	199.364	3.38944	4.79066	13.3506	7.75808	7.02584	6.68407	11.7186	102.986	0.895393	0.960792
ENSMUSG00000019326	62.7302	0.234361	0.231636	8.34478	9.17743	41.7663	1.89713	0.192241	0.0902523	0.859394	0.859161
ENSMUSG00000019577	448.897	5.57546	5.24219	134.156	23.3232	6.5173	1.09064	6.75084	4.14038	0.942702	0.941872
ENSMUSG00000020085	61.9482	2.15817	2.67817	13.0468	10.1062	11.9835	6.82234	17.0372	6.50063	0.877096	0.852798
ENSMUSG00000020264	150.575	0.421645	0.328925	22.1616	8.28414	0.87777	0.0872987	0.0359512	0.0021261	0.969485	0.969453
ENSMUSG00000020532	247.64	3.78281	3.75275	1.19025	6.77458	3.02063	3.7849	10.6637	7.94139	0.982551	0.980981
ENSMUSG00000020917	1158.14	49.2744	58.1936	14.1195	81.3919	132.116	18.1373	236.622	59.4557	0.949095	0.927241
ENSMUSG00000020963	3.79355	0.192707	0.0811856	0.0221576	1.48634	0.0666662	1.63877	0	0.000474538	0.868638	0.868656
ENSMUSG00000021356	2.26788	0.104428	0.0804273	0.510065	0.486463	0.151345	0.117871	0.131924	0.098909	0.902394	0.900314
ENSMUSG00000021957	585.658	24.6062	24.6755	7.74452	50.4681	36.4429	4.38801	58.1354	19.0588	0.959171	0.949639
ENSMUSG00000022584	2.04362	0.147497	0.149668	0.418614	0.409687	0.0880792	0	0.376168	0.0203823	0.913743	0.888873
ENSMUSG00000022878	299.575	0.0612303	0.0381633	3.27415	40.7036	0.210656	9.21324	1.17752	0.011972	0.974481	0.973926
ENSMUSG00000023019	2379.72	30.2879	60.0033	36.1074	285.79	5.24579	10.1092	253.591	126.119	0.966763	0.959111
ENSMUSG00000024526	952.677	2.33564	4.4124	25.9581	32.2863	0.110959	3.97749	0.0167195	0.00816703	0.98964	0.989639
ENSMUSG00000024529	12.1509	0.215135	0.441397	2.38707	1.71053	4.41425	0.243353	0.0904503	0.189584	0.887118	0.888284
ENSMUSG00000024824	1.32857	0	0.00361024	0	0	0.0133891	0.0120681	0	1.14243	0.874032	0.996874
ENSMUSG00000024835	13.308	0.0106288	0.0211579	0.0244244	0.0347864	0.0230979	0.020819	0	9.69983	0.894427	0.998552
ENSMUSG00000024847	8.92416	0	0.00422529	0.00873263	0.00378653	0	0	0	4.28372	0.931159	0.999732
ENSMUSG00000024851	2.78236	0.0068055	0.00855987	0.00595435	0	0	0.00358416	0	0.417687	0.977276	0.998721
ENSMUSG00000024972	28.1462	0.248842	0.0554182	0.353958	5.92939	0.545732	0.13809	0.0118765	0	0.963094	0.963033
ENSMUSG00000025153	3139.91	38.0566	30.0815	9.44768	115.24	29.1618	11.3126	190.425	55.1663	0.986876	0.980722
ENSMUSG00000025509	918.988	5.63487	7.95552	145.429	65.4627	19.2263	97.2159	32.9917	23.2126	0.943395	0.941875
ENSMUSG00000026773	64.2629	7.11738	7.62212	3.56868	10.1466	6.95129	10.873	10.6994	1.66811	0.893413	0.873336
ENSMUSG00000026827	250.635	23.1566	17.0129	4.28451	21.5623	5.14369	130.494	14.8606	11.6643	0.878412	0.876591
ENSMUSG00000026834	6.93944	3.06153	1.28415	0.0954084	0.651524	0.341857	0.146554	0.0328929	0.0321112	0.884447	0.88443
ENSMUSG00000026922	913.857	0.46959	0.564077	27.5631	37.7885	11.0346	67.7792	130.774	120.848	0.958411	0.956859
ENSMUSG00000027068	7.18601	0.0208484	0.00485022	0.136082	0.145845	0.333062	0	0.353542	1.03016	0.966784	0.980235
ENSMUSG00000027217	30.9883	0.797852	1.54836	3.20782	2.63092	5.02257	1.23649	0.496053	0.601027	0.930642	0.931126
ENSMUSG00000027555	15.2268	0.723855	3.20204	1.23119	2.94499	3.46373	0.517157	0.412808	0.169814	0.885045	0.882765
ENSMUSG00000028359	29.0176	0.0366082	0.0168874	0.27308	0.384051	0	0.219804	25.9795	23.1984	0.881211	0.867519
ENSMUSG00000028494	228.15	1.7588	3.34531	22.9175	20.9954	17.8881	15.4209	156.622	74.5855	0.901749	0.850381
ENSMUSG00000028961	117.098	6.76075	6.92022	8.82661	17.3542	20.9174	5.80861	15.5991	6.96352	0.910269	0.899734
ENSMUSG00000030278	353.236	0.0418215	0.0558443	2.31604	37.6303	0.056232	0.274636	1.33789	1.39822	0.983106	0.98313
ENSMUSG00000030546	236.714	0.0484846	0.0153563	1.43926	24.9076	18.9366	1.0991	0.0508745	0.00235102	0.971968	0.971939
ENSMUSG00000030664	9.13177	0.171654	0.17797	1.51781	0.533379	0.065224	0.0587888	3.27217	2.59154	0.91996	0.909312
ENSMUSG00000031449	2.08417	0	0	0	0.0276357	0.836573	0.0488821	0	0.00560391	0.937029	0.937413
ENSMUSG00000031489	49.5813	0.461745	0.111805	0.291449	3.94417	0.00856868	0.0170697	11.2767	0.199269	0.985495	0.953578
ENSMUSG00000031710	3531.89	0.0475763	0.116448	0.475105	14.0663	0	0.015019	0	0.0027201	0.999404	0.999405
ENSMUSG00000031936	1.76171	0.00890152	0.00657966	0.0044047	0.0385261	0.480307	0.218913	0.0148288	0	0.938564	0.937361
ENSMUSG00000032311	14.3286	0.176095	0.282945	0.359034	2.03729	0.309442	0.109325	5.00967	0.851688	0.958865	0.91741
ENSMUSG00000032401	3.97179	0.0747361	0.0563634	0.0620244	1.63954	0.598189	0.0498207	0.0299593	0	0.910775	0.909698
ENSMUSG00000032852	1.58362	0.2049	0.0507025	0	0.519695	0.0313655	0.411611	0	0	0.8901	0.8901
ENSMUSG00000032942	45.338	1.08822	1.05739	13.7642	1.08924	0.0403671	0.473893	0.49576	0.00232259	0.944809	0.943254
ENSMUSG00000034829	2.11463	0.0542071	0.0479185	0.0484824	0.117016	0.264953	1.12046	0.0140465	0.00558653	0.887949	0.887377
ENSMUSG00000034853	140.855	8.53864	10.7677	9.27229	11.0448	0.985339	0.407922	1.55662	0.469809	0.957924	0.956822
ENSMUSG00000037071	7028.26	67.6623	81.0327	26.4218	502.284	19.183	8.22883	2478.2	376.757	0.978016	0.935302
ENSMUSG00000037353	157.822	20.9195	15.5341	6.64021	29.9862	17.335	7.04609	27.349	7.08308	0.905369	0.887025
ENSMUSG00000037493	131.679	17.4641	16.2369	1.19232	5.02676	4.36258	2.76417	5.1763	4.12906	0.94448	0.943344
ENSMUSG00000038259	0.856654	0.132848	0.0432313	0.0215736	0.560849	0.0236156	0.0972273	0.0129782	0.00140861	0.853124	0.851195
ENSMUSG00000038754	157.097	0.0334119	0.0219127	0.0161342	0.00490931	0	0.944555	34.2312	42.0283	0.960853	0.967943
ENSMUSG00000040283	11.6662	0.0049015	0.00356155	8.36667	2.37117	0.228635	0.0255078	0.0287398	0.420652	0.860144	0.864943
ENSMUSG00000040385	29.3605	0.0512829	0.0573856	0.139824	0.0929088	0.0198652	0	0.0457164	27.1643	0.866071	0.99802
ENSMUSG00000040840	1.47834	0.049854	0.0313472	0.0294439	0.0208367	0.0256087	0.150018	0	1.24268	0.850238	0.970323
ENSMUSG00000041220	277.52	14.725	17.2481	0.57217	13.5927	53.2311	3.0616	54.0331	18.1936	0.937907	0.919458
ENSMUSG00000041653	145.458	3.12036	6.09363	1.23223	9.44312	1.41223	0.0938009	20.2755	0.254744	0.978737	0.959074
ENSMUSG00000041696	23.5596	0.925001	1.11189	4.79221	4.90937	1.97253	1.51908	0.101041	0.0344887	0.907441	0.907037
ENSMUSG00000041737	49.7183	0.00705387	0.022908	0.303078	37.358	0.0315384	2.28468	0.446157	0.0341902	0.884948	0.883764
ENSMUSG00000041801	83.7147	17.7036	15.1287	5.49908	8.59209	6.23678	0.871617	0.842522	0.306195	0.907273	0.906358
ENSMUSG00000042010	261.119	0.685804	0.972151	74.022	11.7768	4.82986	0.927231	39.0147	7.85301	0.944707	0.927658
ENSMUSG00000044052	2.662	0.116998	0.104624	0.0567919	0.124549	0.154187	0	0	0.0592652	0.96692	0.9701
ENSMUSG00000044405	101.667	0	0.0514554	1.32686	7.09681	0.165883	36.2096	0.535165	0.0371014	0.936926	0.936226
ENSMUSG00000046167	12.0312	0.671003	0.192297	0.0385517	0.0623467	3.56219	0.317599	0.00646401	0	0.942483	0.942406
ENSMUSG00000046275	76.7357	0.199213	0.167539	1.61783	10.9074	0.118132	0.313301	0.124906	0.0615849	0.975082	0.974964
ENSMUSG00000047182	8.09794	0.105955	0.0761931	0.341706	0.947213	0.204306	0.0859547	0.135981	0.0915229	0.967314	0.966529
ENSMUSG00000048138	3.28816	0.5548	0.00348717	0.015203	2.16361	0.0422483	0.478942	0.0862164	0.00735863	0.858121	0.854695
ENSMUSG00000050762	1.38894	0.0112713	0.0163133	0.00924705	0.0175607	0	0	0.0311309	0.00370072	0.994025	0.991204
ENSMUSG00000050860	5.17655	0.248226	0.286687	0.871951	0.0956191	0.0244349	3.04455	0.0628393	0.269143	0.866414	0.872107
ENSMUSG00000051367	3.9829	0.0943518	0.115581	0.960517	0.19434	0.0369061	1.06824	0.177993	0	0.911409	0.905025
ENSMUSG00000051596	84.8581	0.0191026	0.0136176	0.0186471	1.1313	0.0367666	0.60926	0	0	0.996921	0.996921
ENSMUSG00000052629	3.83447	1.36214	1.10949	0.00524516	0.201931	0.0944921	0.0699069	0.0136303	0.00422237	0.893916	0.893566
ENSMUSG00000054200	13.5958	0.00796029	0.011178	0.0301074	0.444788	0.0393311	0.600853	0.78144	0.0442876	0.987617	0.979871
ENSMUSG00000054434	36.5347	3.71767	6.16977	5.27651	6.57205	1.89055	0.334561	3.42593	1.13623	0.901865	0.892912
ENSMUSG00000056569	10.3185	0.132813	0.231711	0.1011	0.216155	0.237922	1.38533	0.473094	0.387091	0.962728	0.961537
ENSMUSG00000057003	4.72717	0.167253	0.00381607	0.600435	0.155078	0	0.0821544	0.645431	0.00547253	0.96935	0.95001
ENSMUSG00000057666	480.456	4.17615	4.92549	6.00712	4.41998	4.35166	0.517693	4.38323	247.641	0.919113	0.991442
ENSMUSG00000057913	7.65778	0.0469084	0.00890575	0.100866	0.171211	0.0269741	0	0.0423536	0.0482649	0.99248	0.99259
ENSMUSG00000059040	145.325	20.2629	17.2849	6.9139	28.8699	11.081	10.3052	23.8944	31.8257	0.875606	0.883402
ENSMUSG00000059201	9.02225	0.00330611	0.00244019	0.186257	5.13315	0.00816759	0.0828506	0	0	0.914241	0.914241
ENSMUSG00000059447	398.174	2.82891	4.04233	136.378	16.646	8.27428	3.74723	15.9863	28.3144	0.928161	0.932584
ENSMUSG00000061397	2.26883	0.0329081	0.0124501	0.0864091	0.168121	0.773911	0.232696	0.0715092	0.0143493	0.916833	0.913234
ENSMUSG00000061474	74.1043	3.87131	3.94001	15.2683	9.08994	4.89167	16.6714	3.45581	11.6749	0.873908	0.889753
ENSMUSG00000061780	166.587	0.0480549	0	12.0736	152.532	1.03459	1.33846	3.50695	0.0318126	0.856739	0.853758
ENSMUSG00000062070	210.56	10.4698	7.34502	19.0267	25.9852	3.52541	0.364598	13.8768	118.796	0.874137	0.94532
ENSMUSG00000063524	225.092	17.4832	14.7598	8.90803	24.3045	9.04931	15.6562	20.9	48.0818	0.912263	0.929514
ENSMUSG00000063628	2.9691	0	0	0.369821	0.357487	0.092236	0.353676	0	0.277557	0.930197	0.943551
ENSMUSG00000063694	151.109	3.48675	4.6963	23.5069	11.4451	1.09342	0.665732	3.89923	36.5773	0.922978	0.953871
ENSMUSG00000064193	88.246	9.93428	7.9158	3.92953	19.4238	4.92769	3.47235	11.8612	21.9029	0.884242	0.900498
ENSMUSG00000064215	448.135	11.373	9.64482	18.7159	28.1377	60.4996	7.42878	37.2395	31.578	0.946643	0.944838
ENSMUSG00000065574	1.0275	0	0	0	0	0	0.528621	0	0	0.926504	0.926504
ENSMUSG00000065765	1.06159	0	0	0	0	0	0	0	0.640699	0.913782	1
ENSMUSG00000067063	3.45238	0.179258	0.517545	0.0332947	0	0	0	0.0946367	0.0481641	0.967796	0.965873
ENSMUSG00000067736	496.963	1.40775	1.62914	23.3379	6.6018	0.709976	0.083984	1.95844	149.182	0.947408	0.989729
ENSMUSG00000068079	15.1553	0.272575	0.588253	10.8648	0.642264	0.37008	0.100781	0.0596618	0.0416954	0.878587	0.878417
ENSMUSG00000070495	3.20312	0.0185361	0.0067024	0.102073	0.0857489	0.00770568	0.54429	0.496951	2.16875	0.869154	0.943715
ENSMUSG00000073460	30.2227	1.10176	1.05924	0.388678	0.57588	1.58649	6.4303	1.11101	0.241629	0.94619	0.942081
ENSMUSG00000074171	1.89995	0.302175	0.144144	0.171966	0.184146	0.166829	0.135989	0.398748	0.634218	0.86921	0.886915
ENSMUSG00000077416	1.07575	0	0	0	0	0	0	0	0.752133	0.900119	1
ENSMUSG00000077565	1.67671	0	0	0	0	0	0	0	0.792628	0.932468	1
ENSMUSG00000079017	73.3813	0.616794	0.557925	21.5078	37.2159	6.44679	0.686946	6.23935	3.80739	0.862091	0.857356
ENSMUSG00000081824	142.59	2.28588	2.76696	11.0692	4.32562	1.68088	2.82713	4.98836	58.0879	0.916801	0.97
ENSMUSG00000082330	3.60402	0.0457362	0.0361924	0.359127	0.200636	0.0275317	0.164454	0.222841	2.12919	0.882557	0.958121
ENSMUSG00000084519	2.17484	0	0	0	0	0	0	0	1.84262	0.878965	1
ENSMUSG00000084696	1.89283	0	0	0	0	0	0	0	0.0314229	0.997628	1
ENSMUSG00000086359	1.33567	0	0.0198119	0	0	0	0	0	0.431668	0.951712	0.997881
ENSMUSG00000086679	2.08174	0.0625391	0.301	0.312379	0.323494	0.404088	0.295266	0.195124	0.0132751	0.882513	0.870034
ENSMUSG00000086753	1.49353	0.164557	0.134662	0.02253	0.00393905	0.124016	0.514239	0.0314009	0.533485	0.85677	0.904795
ENSMUSG00000087595	2.18065	0.0647561	0.0227421	0.0714626	0	0	0.0430162	0.114751	1.75351	0.871893	0.979251
ENSMUSG00000087616	2.9097	0	0	0	0.0095876	0	0	0	0.12167	0.993556	0.999529
ENSMUSG00000087626	3.14606	0.0311765	0.154125	0.212004	0.492519	0.503425	0.0727812	0.42414	0.163987	0.925984	0.914171
ENSMUSG00000087638	2.56758	0	0	0	0.118061	0	0.496807	1.55781	1.13413	0.902688	0.879115
ENSMUSG00000087672	3.00244	0	0	0	0	0	0	0	2.35348	0.888021	1
ENSMUSG00000088113	1.25432	0	0.0946994	0	0.202981	0	0.63311	0.249506	0.131341	0.879032	0.865574
ENSMUSG00000088268	1.60825	0	0	0	0	0	0	0	1.37793	0.877602	1
ENSMUSG00000088459	1.94061	0	0	0	0	0	0	0	0	1	1
ENSMUSG00000089072	1.66353	0	0	0	0	0	0.199123	0	0.584098	0.93274	0.9829
ENSMUSG00000089365	3.04733	0	0	0	0	0	0	0	2.8336	0.867163	1
ENSMUSG00000089476	2.00699	0	0	0	0	0	0	0	0.426072	0.969672	1
ENSMUSG00000089820	0.908823	0.0262508	0.0394765	0	0	0.244908	0	0.413389	0.48176	0.875444	0.886191
ENSMUSG00000090194	1.57676	0	0	0	0	0	0.223678	0	1.41522	0.851513	0.979734
ENSMUSG00000090761	7.31931	0	0.0552862	0.0320971	0.0658225	0	0	0.0772035	6.14952	0.876984	0.995503
ENSMUSG00000092581	2.5066	0	0	0	0.0482534	0	0	0	0.00938461	0.996715	0.99725
ENSMUSG00000093026	9.85397	0	0	0	0	0	0	0	0.735584	0.989336	1
ENSMUSG00000093156	2.46197	0.184811	0	0	0.122242	0	0	0	0.20441	0.970322	0.982183
ENSMUSG00000093495	1.22261	0.147114	0	0	0	0	0	0	0.919577	0.875362	0.98281
ENSMUSG00000093744	1.19547	0	0	0	0.0433995	0	0	0	0	0.994814	0.994814
ENSMUSG00000094158	2.72912	0	0	0	0.119957	0	0.46152	0.364552	1.02066	0.916135	0.95048
ENSMUSG00000094388	2.71419	0	0	0	0	0	0	0.0372825	0.575884	0.969689	0.998038
ENSMUSG00000094650	1.80395	0	0	0	0	0	0	0	1.26035	0.900191	1
ENSMUSG00000094824	1.33831	0	0	0	0	0	0.187055	0	0.0417299	0.975578	0.980033
ENSMUSG00000096449	357.448	1.47216	1.60088	15.3206	5.64535	0.505652	1.07138	2.4319	118.205	0.942521	0.98879
ENSMUSG00000096592	18.4173	0	0	0	0.0689702	0	0	0.0372825	3.45722	0.972649	0.999176
ENSMUSG00000097090	1.00741	0	0.00496023	0	0.00889032	0	0.039313	0	0.738928	0.887676	0.992461
ENSMUSG00000098401	1.95075	0	0	0	0	0	0	0	0	1	1
ENSMUSG00000098403	1.24428	0	0	0	0	0	0	0	0.457203	0.947508	1
ENSMUSG00000098424	2.10434	0	0	0.024449	0.0452482	0	0	0	0.0142637	0.9943	0.995268
ENSMUSG00000098620	1.03245	0	0	0	0	0.0305057	0	0	0.539301	0.921157	0.995779
ENSMUSG00000098785	1.28656	0	0	0	0	0	0	0	0.808214	0.910258	1
ENSMUSG00000098786	2.45768	0.156179	0.292448	0	0	0	0	0	0.695028	0.933523	0.973923
ENSMUSG00000098882	40.7231	3.01386	3.32583	1.24871	2.85231	0	0	5.71935	0.235314	0.962548	0.94331
ENSMUSG00000099214	12.0219	0	0	0	0	0	0	0	0	1	1
ENSMUSG00000099662	2.30042	0	0	0	0	0	0	0	1.99381	0.876183	1
ENSMUSG00000100131	345.4	1.68422	2.44181	29.0548	12.0402	0.451235	0.669783	5.37273	114.862	0.933326	0.978611
ENSMUSG00000100862	3934.69	5.97372	7.2517	99.6289	37.7686	1.94721	1.44807	16.7786	1036.93	0.95676	0.993799
ENSMUSG00000101067	1.01872	0	0	0.66376	0.0216039	0	0	0	0	0.90389	0.90389
ENSMUSG00000101111	865.805	3.69634	5.4555	75.9035	38.6214	1.75446	1.27793	11.8278	208.525	0.944687	0.977142
ENSMUSG00000101249	1284.61	21.4032	20.9007	266.578	94.9574	8.68662	9.02739	72.6031	502.416	0.897248	0.945046
ENSMUSG00000101872	10.5413	0	0	0.0755139	0	0	0	0	1.53679	0.97815	0.998977
ENSMUSG00000101939	1447.82	14.7516	24.3285	113.611	23.6313	2.69606	1.43258	15.9382	346.413	0.948014	0.980622
ENSMUSG00000102070	546.965	8.24674	10.1841	77.7194	31.5731	3.63024	3.19248	25.7095	133.646	0.929953	0.958144
