## Supplementary material for "Tissue-specific and *cis*-regulatory changes underlie parallel, adaptive gene expression evolution in house mice": S11 File

### Sheet: BAT_specific.EDMA_MANA
Ensembl ID	localBATMean.x	pubBrainMean.x	pubCerebellumMean.x	pubHeartMean.x	pubKidneyMean.x	pubOvaryMean.x	pubTestisMean.x	pubLiverMean	localLiverMean	tau.localLiver	tau.pubLiver
ENSMUSG00000000440	60.0425	1.70008	0.914749	6.04247	8.01359	18.0153	1.52548	7.44942	1.4643	0.910359	0.896119
ENSMUSG00000001420	27.2922	0.103611	0.122245	0.123512	3.45762	0.334706	3.80899	1.32679	1.01605	0.953065	0.951438
ENSMUSG00000001918	83.6058	0.6602	0.629982	12.2472	24.7849	6.60352	3.5853	1.35979	0.491196	0.91627	0.914786
ENSMUSG00000002020	13.6158	0.146156	4.15194	0.880305	0.663864	4.03906	0.608668	0.368198	0.119862	0.888681	0.886076
ENSMUSG00000002997	311.212	25.4431	7.97082	2.21549	16.2361	216.139	3.02721	0.410796	0.29063	0.875454	0.875398
ENSMUSG00000005057	30.5948	2.09511	1.87041	0.403014	2.42437	1.8676	3.18748	1.9759	0.624111	0.941764	0.935452
ENSMUSG00000005950	29.5209	1.12762	2.00985	13.1119	5.89063	0.0964164	3.22824	0.209712	0.127977	0.876152	0.875757
ENSMUSG00000011752	120.244	16.7867	14.1914	4.87754	19.1024	13.6937	1.41319	9.49171	36.5072	0.873385	0.905482
ENSMUSG00000012705	8.9886	0.402529	0.0717082	0.774218	6.35672	0.0503973	0.868264	0.296444	0	0.864529	0.859818
ENSMUSG00000013701	58.248	1.67959	1.64871	8.13576	2.69263	1.81956	2.30149	4.95041	31.2657	0.878491	0.943031
ENSMUSG00000016496	14.9898	0.548233	0.477373	2.86854	1.84083	0.963132	0.831442	1.5461	0.552543	0.922975	0.913506
ENSMUSG00000017778	207.903	3.38944	4.79066	13.3506	7.75808	7.02584	6.68407	11.7186	105.152	0.898201	0.962402
ENSMUSG00000018868	1.68066	0	0	0	0	0.152486	0	1.44345	0.00827108	0.986336	0.864344
ENSMUSG00000019577	426.993	5.57546	5.24219	134.156	23.3232	6.5173	1.09064	6.75084	6.50363	0.938972	0.93889
ENSMUSG00000020085	73.9128	2.15817	2.67817	13.0468	10.1062	11.9835	6.82234	17.0372	6.97873	0.896067	0.876626
ENSMUSG00000020264	154.39	0.421645	0.328925	22.1616	8.28414	0.87777	0.0872987	0.0359512	0.00425111	0.970237	0.970208
ENSMUSG00000020532	205.233	3.78281	3.75275	1.19025	6.77458	3.02063	3.7849	10.6637	9.69903	0.977722	0.977051
ENSMUSG00000020917	1067.9	49.2744	58.1936	14.1195	81.3919	132.116	18.1373	236.622	66.2348	0.943886	0.921093
ENSMUSG00000021356	2.35919	0.104428	0.0804273	0.510065	0.486463	0.151345	0.117871	0.131924	0.103527	0.905892	0.904173
ENSMUSG00000021957	522.4	24.6062	24.6755	7.74452	50.4681	36.4429	4.38801	58.1354	20.4759	0.953839	0.943541
ENSMUSG00000022053	9.64593	0.385159	1.93659	3.89292	0.762855	0.0598818	0.685188	0.029917	0	0.885628	0.885185
ENSMUSG00000022878	314.02	0.0612303	0.0381633	3.27415	40.7036	0.210656	9.21324	1.17752	0.0131861	0.975655	0.975125
ENSMUSG00000023019	2303.08	30.2879	60.0033	36.1074	285.79	5.24579	10.1092	253.591	103.897	0.967035	0.95775
ENSMUSG00000024526	1060.94	2.33564	4.4124	25.9581	32.2863	0.110959	3.97749	0.0167195	0.00988577	0.990697	0.990696
ENSMUSG00000024824	1.42718	0	0.00361024	0	0	0.0133891	0.0120681	0	1.16874	0.880102	0.99709
ENSMUSG00000024835	13.6129	0.0106288	0.0211579	0.0244244	0.0347864	0.0230979	0.020819	0	10.1589	0.891974	0.998584
ENSMUSG00000024847	8.79613	0	0.00422529	0.00873263	0.00378653	0	0	0	4.49296	0.926758	0.999728
ENSMUSG00000024851	3.25928	0.0068055	0.00855987	0.00595435	0	0	0.00358416	0	0.472253	0.978209	0.998908
ENSMUSG00000024972	25.2531	0.248842	0.0554182	0.353958	5.92939	0.545732	0.13809	0.0118765	0.00259478	0.958851	0.958798
ENSMUSG00000025153	2895.56	38.0566	30.0815	9.44768	115.24	29.1618	11.3126	190.425	83.7724	0.984357	0.979095
ENSMUSG00000025509	958.738	5.63487	7.95552	145.429	65.4627	19.2263	97.2159	32.9917	21.5841	0.945984	0.944285
ENSMUSG00000026827	237.809	23.1566	17.0129	4.28451	21.5623	5.14369	130.494	14.8606	9.88385	0.872924	0.869935
ENSMUSG00000026834	7.96532	3.06153	1.28415	0.0954084	0.651524	0.341857	0.146554	0.0328929	0.0285984	0.899392	0.899315
ENSMUSG00000026922	735.075	0.46959	0.564077	27.5631	37.7885	11.0346	67.7792	130.774	145.569	0.943491	0.946366
ENSMUSG00000027068	6.0416	0.0208484	0.00485022	0.136082	0.145845	0.333062	0	0.353542	1.09656	0.958922	0.976491
ENSMUSG00000027217	31.3783	0.797852	1.54836	3.20782	2.63092	5.02257	1.23649	0.496053	0.55358	0.93172	0.931982
ENSMUSG00000027555	15.5225	0.723855	3.20204	1.23119	2.94499	3.46373	0.517157	0.412808	0.240233	0.886587	0.884999
ENSMUSG00000028961	105.241	6.76075	6.92022	8.82661	17.3542	20.9174	5.80861	15.5991	7.56131	0.899348	0.888437
ENSMUSG00000030278	323.912	0.0418215	0.0558443	2.31604	37.6303	0.056232	0.274636	1.33789	1.17272	0.981676	0.981603
ENSMUSG00000030546	229.462	0.0484846	0.0153563	1.43926	24.9076	18.9366	1.0991	0.0508745	0.00235325	0.971082	0.971052
ENSMUSG00000030664	10.3163	0.171654	0.17797	1.51781	0.533379	0.065224	0.0587888	3.27217	2.29561	0.933248	0.919725
ENSMUSG00000031449	1.83567	0	0	0	0.0276357	0.836573	0.0488821	0	0.0109108	0.928092	0.928941
ENSMUSG00000031489	38.5469	0.461745	0.111805	0.291449	3.94417	0.00856868	0.0170697	11.2767	1.05655	0.978166	0.94029
ENSMUSG00000031710	3309.29	0.0475763	0.116448	0.475105	14.0663	0	0.015019	0	0.0346853	0.999363	0.999365
ENSMUSG00000032311	11.1152	0.176095	0.282945	0.359034	2.03729	0.309442	0.109325	5.00967	0.783919	0.947844	0.893533
ENSMUSG00000032401	4.50631	0.0747361	0.0563634	0.0620244	1.63954	0.598189	0.0498207	0.0299593	0	0.921359	0.920409
ENSMUSG00000032852	9.39878	0.2049	0.0507025	0	0.519695	0.0313655	0.411611	0	0	0.981483	0.981483
ENSMUSG00000032942	44.3742	1.08822	1.05739	13.7642	1.08924	0.0403671	0.473893	0.49576	0.00312266	0.943608	0.942022
ENSMUSG00000034829	2.15867	0.0542071	0.0479185	0.0484824	0.117016	0.264953	1.12046	0.0140465	0.00807325	0.890071	0.889675
ENSMUSG00000034853	127.868	8.53864	10.7677	9.27229	11.0448	0.985339	0.407922	1.55662	0.15991	0.953997	0.952436
ENSMUSG00000035948	18.7909	0.331766	0.522094	0.601858	4.29125	0.960159	0.549866	11.686	8.60085	0.879441	0.855986
ENSMUSG00000037071	5749.73	67.6623	81.0327	26.4218	502.284	19.183	8.22883	2478.2	995.839	0.957746	0.920915
ENSMUSG00000037106	1.85645	0.0519872	0.059951	0.441382	0.135115	0.0234886	0.822645	0.0121043	0.0111482	0.881054	0.880981
ENSMUSG00000037353	164.8	20.9195	15.5341	6.64021	29.9862	17.335	7.04609	27.349	7.81002	0.908746	0.891808
ENSMUSG00000037493	144.428	17.4641	16.2369	1.19232	5.02676	4.36258	2.76417	5.1763	4.60009	0.948915	0.948345
ENSMUSG00000038259	0.962536	0.132848	0.0432313	0.0215736	0.560849	0.0236156	0.0972273	0.0129782	0.00411353	0.868879	0.867564
ENSMUSG00000038754	97.82	0.0334119	0.0219127	0.0161342	0.00490931	0	0.944555	34.2312	6.52048	0.988986	0.948518
ENSMUSG00000038963	6.77819	0.680251	2.59316	0.0303289	3.64733	0.0440379	0.0135167	0.0528416	0.037696	0.851492	0.851172
ENSMUSG00000039518	6.74321	0.460709	0.0241361	0.312231	0.715784	0.0677143	4.04836	0.0112432	0.000781107	0.880733	0.880511
ENSMUSG00000040385	31.0538	0.0512829	0.0573856	0.139824	0.0929088	0.0198652	0	0.0457164	26.9837	0.874205	0.998128
ENSMUSG00000041220	282.332	14.725	17.2481	0.57217	13.5927	53.2311	3.0616	54.0331	18.3447	0.938889	0.920831
ENSMUSG00000041653	154.175	3.12036	6.09363	1.23223	9.44312	1.41223	0.0938009	20.2755	0.28966	0.979907	0.961388
ENSMUSG00000041696	21.8083	0.925001	1.11189	4.79221	4.90937	1.97253	1.51908	0.101041	0.0385136	0.899982	0.899572
ENSMUSG00000041801	92.6012	17.7036	15.1287	5.49908	8.59209	6.23678	0.871617	0.842522	0.258459	0.916246	0.915345
ENSMUSG00000042010	246.281	0.685804	0.972151	74.022	11.7768	4.82986	0.927231	39.0147	11.6598	0.939167	0.9233
ENSMUSG00000044052	2.61034	0.116998	0.104624	0.0567919	0.124549	0.154187	0	0	0.048916	0.966832	0.969509
ENSMUSG00000044405	99.5456	0	0.0514554	1.32686	7.09681	0.165883	36.2096	0.535165	0.0310779	0.935591	0.934867
ENSMUSG00000046167	13.2902	0.671003	0.192297	0.0385517	0.0623467	3.56219	0.317599	0.00646401	0	0.947932	0.947862
ENSMUSG00000046275	59.349	0.199213	0.167539	1.61783	10.9074	0.118132	0.313301	0.124906	0.0843032	0.967727	0.967629
ENSMUSG00000046764	1.12258	0.00925488	0.00855437	0.0262701	1.09486	0	0	0	0.00431566	0.854512	0.855061
ENSMUSG00000047182	7.29672	0.105955	0.0761931	0.341706	0.947213	0.204306	0.0859547	0.135981	0.086751	0.963818	0.962854
ENSMUSG00000048138	3.61893	0.5548	0.00348717	0.015203	2.16361	0.0422483	0.478942	0.0862164	0.168356	0.864733	0.867976
ENSMUSG00000049233	18.4694	0.884736	0.724898	5.41091	3.24565	0.255722	0.331829	1.17157	4.07663	0.884517	0.906987
ENSMUSG00000049241	3.03464	0.320825	0.437423	0.242588	1.73477	0.372908	0.0150328	0.0300763	0.0301177	0.851539	0.851541
ENSMUSG00000050762	1.52309	0.0112713	0.0163133	0.00924705	0.0175607	0	0	0.0311309	0.00370072	0.994551	0.991978
ENSMUSG00000050860	5.2573	0.248226	0.286687	0.871951	0.0956191	0.0244349	3.04455	0.0628393	0.329285	0.866831	0.874072
ENSMUSG00000051367	3.78476	0.0943518	0.115581	0.960517	0.19434	0.0369061	1.06824	0.177993	0	0.906771	0.900053
ENSMUSG00000051596	77.05	0.0191026	0.0136176	0.0186471	1.1313	0.0367666	0.60926	0	0.000607729	0.996608	0.996609
ENSMUSG00000052316	1.31343	0.00208826	0.00853427	0.0709699	0.00954265	0.00982736	0.101825	0	0.091051	0.96804	0.977944
ENSMUSG00000052629	2.77287	1.36214	1.10949	0.00524516	0.201931	0.0944921	0.0699069	0.0136303	0.00270856	0.85338	0.852817
ENSMUSG00000054200	13.2942	0.00796029	0.011178	0.0301074	0.444788	0.0393311	0.600853	0.78144	0.0637877	0.987126	0.979415
ENSMUSG00000054434	30.0965	3.71767	6.16977	5.27651	6.57205	1.89055	0.334561	3.42593	0.996003	0.881538	0.870004
ENSMUSG00000056569	8.5829	0.132813	0.231711	0.1011	0.216155	0.237922	1.38533	0.473094	0.396164	0.95504	0.95376
ENSMUSG00000057003	4.9074	0.167253	0.00381607	0.600435	0.155078	0	0.0821544	0.645431	0.00697901	0.970432	0.951846
ENSMUSG00000057666	374.774	4.17615	4.92549	6.00712	4.41998	4.35166	0.517693	4.38323	223.718	0.905423	0.989029
ENSMUSG00000057913	8.23889	0.0469084	0.00890575	0.100866	0.171211	0.0269741	0	0.0423536	0.0408547	0.993138	0.993112
ENSMUSG00000059040	131.272	20.2629	17.2849	6.9139	28.8699	11.081	10.3052	23.8944	28.7905	0.865592	0.87092
ENSMUSG00000059447	411.847	2.82891	4.04233	136.378	16.646	8.27428	3.74723	15.9863	26.2541	0.931261	0.934822
ENSMUSG00000061397	1.58783	0.0329081	0.0124501	0.0864091	0.168121	0.773911	0.232696	0.0715092	0.0136558	0.881226	0.87602
ENSMUSG00000061474	78.8632	3.87131	3.94001	15.2683	9.08994	4.89167	16.6714	3.45581	14.479	0.876438	0.896406
ENSMUSG00000061780	238.015	0.0480549	0	12.0736	152.532	1.03459	1.33846	3.50695	0.0299658	0.899732	0.897645
ENSMUSG00000062070	193.338	10.4698	7.34502	19.0267	25.9852	3.52541	0.364598	13.8768	118.071	0.86346	0.94045
ENSMUSG00000062683	44.1641	1.45098	1.71987	2.35074	2.332	2.4378	0.715561	2.13073	34.7864	0.851873	0.957504
ENSMUSG00000063524	238.456	17.4832	14.7598	8.90803	24.3045	9.04931	15.6562	20.9	51.9501	0.914862	0.933464
ENSMUSG00000063628	2.75889	0	0	0.369821	0.357487	0.092236	0.353676	0	0.277411	0.924885	0.93925
ENSMUSG00000063694	151.389	3.48675	4.6963	23.5069	11.4451	1.09342	0.665732	3.89923	34.2668	0.925301	0.953957
ENSMUSG00000064193	148.548	9.93428	7.9158	3.92953	19.4238	4.92769	3.47235	11.8612	32.7714	0.920781	0.94089
ENSMUSG00000064215	423.467	11.373	9.64482	18.7159	28.1377	60.4996	7.42878	37.2395	32.5746	0.943199	0.941625
ENSMUSG00000064919	2.00118	0	0	0	0	0	0	0	1.82248	0.8699	1
ENSMUSG00000065574	1.56731	0	0	0	0	0	0.528621	0	0	0.951817	0.951817
ENSMUSG00000065581	1.12004	0	0	0	0	0	0	0	0.664249	0.915277	1
ENSMUSG00000065765	1.0018	0	0	0	0	0	0	0	0.664988	0.905172	1
ENSMUSG00000067063	4.25759	0.179258	0.517545	0.0332947	0	0	0	0.0946367	0.00893311	0.975203	0.972327
ENSMUSG00000067389	3.52382	0.0229162	0.0504082	0.0285735	0.0570629	0.125477	0.0799834	0.193816	2.97428	0.864648	0.977369
ENSMUSG00000067736	247.532	1.40775	1.62914	23.3379	6.6018	0.709976	0.083984	1.95844	108.545	0.917866	0.97938
ENSMUSG00000068079	15.8003	0.272575	0.588253	10.8648	0.642264	0.37008	0.100781	0.0596618	0.0343074	0.88361	0.883381
ENSMUSG00000070495	3.54638	0.0185361	0.0067024	0.102073	0.0857489	0.00770568	0.54429	0.496951	1.13563	0.923435	0.949163
ENSMUSG00000073460	21.4283	1.10176	1.05924	0.388678	0.57588	1.58649	6.4303	1.11101	0.235437	0.924147	0.91831
ENSMUSG00000074171	2.1816	0.302175	0.144144	0.171966	0.184146	0.166829	0.135989	0.398748	0.674226	0.883475	0.901514
ENSMUSG00000077416	1.19809	0	0	0	0	0	0	0	0.922529	0.89	1
ENSMUSG00000077565	1.91197	0	0	0	0	0	0	0	0.696079	0.947991	1
ENSMUSG00000078139	6.56042	0.122309	0.0488086	0.56395	0.247274	0.0257684	0.826765	0.0990352	1.39018	0.929772	0.957888
ENSMUSG00000079017	77.1798	0.616794	0.557925	21.5078	37.2159	6.44679	0.686946	6.23935	3.32673	0.869768	0.864377
ENSMUSG00000081824	51.542	2.28588	2.76696	11.0692	4.32562	1.68088	2.82713	4.98836	22.3751	0.868815	0.917005
ENSMUSG00000083518	0.998609	0	0.0248406	0	0.165845	0.123239	0.113785	0	0.0045735	0.938159	0.938813
ENSMUSG00000083614	1.05404	0	0	0.0447207	0	0	0.0458095	0	0.503778	0.919452	0.98773
ENSMUSG00000084519	2.23382	0	0	0	0	0	0	0	2.00373	0.871858	1
ENSMUSG00000084696	2.0702	0	0	0	0	0	0	0	0.0961861	0.993363	1
ENSMUSG00000086359	1.29062	0	0.0198119	0	0	0	0	0	0.39025	0.954611	0.997807
ENSMUSG00000087616	3.20183	0	0	0	0.0095876	0	0	0	0.181134	0.991491	0.999572
ENSMUSG00000087626	3.8965	0.0311765	0.154125	0.212004	0.492519	0.503425	0.0727812	0.42414	0.14345	0.940992	0.930701
ENSMUSG00000087638	2.75875	0	0	0	0.118061	0	0.496807	1.55781	1.34854	0.898328	0.887492
ENSMUSG00000087672	2.27493	0	0	0	0	0	0	0	1.92042	0.879405	1
ENSMUSG00000088113	1.29566	0	0.0946994	0	0.202981	0	0.63311	0.249506	0.0848754	0.888014	0.869863
ENSMUSG00000088268	1.30631	0	0	0	0	0	0	0	1.2108	0.867588	1
ENSMUSG00000088459	1.72507	0	0	0	0	0	0	0	0	1	1
ENSMUSG00000088609	277.287	0.326053	1.60312	1.15887	0.965067	0	2.1659	5.57963	267.399	0.859033	0.993921
ENSMUSG00000089072	1.4709	0	0	0	0	0	0.199123	0	0.722007	0.910537	0.980661
ENSMUSG00000089365	5.30521	0	0	0	0	0	0	0	3.76113	0.898721	1
ENSMUSG00000089476	2.10273	0	0	0	0	0	0	0	0.412981	0.971943	1
ENSMUSG00000090194	1.60844	0	0	0	0	0	0.223678	0	1.27926	0.866513	0.980134
ENSMUSG00000090761	7.16359	0	0.0552862	0.0320971	0.0658225	0	0	0.0772035	6.04241	0.876446	0.995405
ENSMUSG00000092525	1.00601	0	0	0	0.162321	0	0.718986	0	0.0212587	0.871833	0.874851
ENSMUSG00000093026	9.9834	0	0	0	0	0	0	0	0.714307	0.989779	1
ENSMUSG00000093156	2.38137	0.184811	0	0	0.122242	0	0	0	0.187621	0.970325	0.98158
ENSMUSG00000093744	1.39769	0	0	0	0.0433995	0	0	0	0	0.995564	0.995564
ENSMUSG00000094158	2.77677	0	0	0	0.119957	0	0.46152	0.364552	0.83721	0.927013	0.95133
ENSMUSG00000094388	3.12285	0	0	0	0	0	0	0.0372825	0.654411	0.970063	0.998294
ENSMUSG00000094650	1.63432	0	0	0	0	0	0	0	1.60039	0.860109	1
ENSMUSG00000094824	1.08787	0	0	0	0	0	0.187055	0	0.0595148	0.967621	0.975436
ENSMUSG00000096449	170.412	1.47216	1.60088	15.3206	5.64535	0.505652	1.07138	2.4319	45.9636	0.939994	0.976487
ENSMUSG00000096592	14.8866	0	0	0	0.0689702	0	0	0.0372825	2.13445	0.978855	0.99898
ENSMUSG00000097090	0.99646	0	0.00496023	0	0.00889032	0	0.039313	0	0.841921	0.871676	0.992378
ENSMUSG00000098401	1.35375	0	0	0	0	0	0	0	0	1	1
ENSMUSG00000098424	2.44229	0	0	0.024449	0.0452482	0	0	0	0.00869157	0.995415	0.995923
ENSMUSG00000098544	1.47589	0	0	0	0	0	0	0	0.465635	0.954929	1
ENSMUSG00000098620	1.22432	0	0	0	0	0.0305057	0	0	0.740101	0.910083	0.996441
ENSMUSG00000098785	1.5284	0	0	0	0	0	0	0	0.800521	0.925177	1
ENSMUSG00000098786	3.19839	0.156179	0.292448	0	0	0	0	0	0.875223	0.94087	0.979962
ENSMUSG00000098882	36.2089	3.01386	3.32583	1.24871	2.85231	0	0	5.71935	0.202	0.958011	0.936243
ENSMUSG00000099214	13.223	0	0	0	0	0	0	0	0	1	1
ENSMUSG00000099662	1.82557	0	0	0	0	0	0	0	1.64239	0.871477	1
ENSMUSG00000100131	321.505	1.68422	2.44181	29.0548	12.0402	0.451235	0.669783	5.37273	109.365	0.930813	0.977021
ENSMUSG00000100602	1.28739	0	0	0	0	0	0	0	0.669002	0.925763	1
ENSMUSG00000100862	6667.28	5.97372	7.2517	99.6289	37.7686	1.94721	1.44807	16.7786	2358.3	0.94617	0.99634
ENSMUSG00000101067	1.30183	0	0	0.66376	0.0216039	0	0	0	0	0.924791	0.924791
ENSMUSG00000101111	250.927	3.69634	5.4555	75.9035	38.6214	1.75446	1.27793	11.8278	74.5418	0.885424	0.921128
ENSMUSG00000101249	1280.18	21.4032	20.9007	266.578	94.9574	8.68662	9.02739	72.6031	503.942	0.896723	0.944856
ENSMUSG00000101872	9.00033	0	0	0.0755139	0	0	0	0	1.0459	0.9822	0.998801
ENSMUSG00000101939	673.947	14.7516	24.3285	113.611	23.6313	2.69606	1.43258	15.9382	242.202	0.91041	0.958371
ENSMUSG00000102070	523.925	8.24674	10.1841	77.7194	31.5731	3.63024	3.19248	25.7095	137.386	0.925853	0.956304
